# SCC*mec*Extractor: A tool for extracting Staphylococcal Cassette Chromosome elements from Whole Genome Sequences

**DOI:** 10.64898/2026.03.31.715619

**Authors:** Alison C. MacFadyen

## Abstract

Staphylococcal cassette chromosome (SCC) elements are mobile genetic elements that integrate at the *rlmH* gene and are predominantly responsible for methicillin resistance in staphylococci. Although SCC*mec* typing tools exist, none can extract the element sequence itself or explicitly classify SCC elements that lack methicillin resistance genes. Here we present SCC*mec*Extractor, a lightweight Python toolkit that identifies SCC element boundaries through degenerate attachment site (*att*) pattern matching, extracts complete elements from whole-genome assemblies and characterises their *mec* and *ccr* gene content. Benchmarking on 7,297 genomes spanning 70 species across *Staphylococcus* and *Mammaliicoccus* demonstrated 100% typing concordance with the `sccmec` tool^1^ on 1,454 *S. aureus* genomes. The tool extracted 1,562 SCC elements, from 1,454 *S. aureus*, 5,295 non-*aureus Staphylococcus* and 548 *Mammaliicoccus* genomes, achieving effective extraction rates (excluding assembly-limited genomes and those lacking valid *ccr* pairs) of 87.3% for *S. aureus*, 58.8% for non-*aureus Staphylococcus*, and 61.9% for *Mammaliicoccus*. Notably, 616 of the 1,562 extracted elements (39.4%) were non-*mec* SCC elements lacking methicillin resistance genes, a class of mobile element often overlooked. Non-*mec* SCC prevalence increased from 12.2% in *S. aureus* to 55.6% in non-*aureus Staphylococcus* and 76.0% in *Mammaliicoccus*, revealing a substantial reservoir of SCC diversity beyond methicillin resistance. SCC*mec*Extractor is freely available via PyPI, Docker and Singularity under an MIT licence.

**Impact Statement:** Staphylococcal cassette chromosome (SCC) elements are mobile genetic elements responsible for methicillin resistance in staphylococci and are central to methicillin resistant *Staphylococcus aureus* (MRSA) epidemiology. Existing tools focus on typing SCC*mec* from assemblies but cannot extract the element itself, limiting our ability to comprehensively monitor and examine these elements. SCC*mec*Extractor is a lightweight, portable tool that detects the attachment sites, required by SCC elements to integrate into the genome, extracts the SCC element, both *mec* gene carrying and not, and characterises their gene content. Applied across 7,297 genomes spanning two genera, we demonstrate that non-*mec* SCC elements are the dominant SCC class outside *S. aureus*, a finding enabled by systematic extraction and classification of SCC elements regardless of mec gene content. SCC*mec*Extractor provides the research community with an accessible, confidence-first approach (based on biology) to SCC element analysis across all staphylococci and mammaliicocci species.

**Data Summary:** The code for this pipeline is available at: https://github.com/AlisonMacFadyen/SCCmecExtractor, with a Docker image available at: https://hub.docker.com/repository/docker/alisonmacfadyen/sccmecextractor and PyPi package at: https://pypi.org/project/sccmecextractor/. All reference databases are bundled with the tool. Benchmarking genome accessions: 1,454 *S. aureus*, 5,295 non-aureus *Staphylococcus*, and 548 *Mammaliicoccus* genomes from NCBI. A complete list of genome accessions is provided as supplementary data (Supplementary Table S1). Extracted SCC elements can be obtained from Zenodo: 10.5281/zenodo.19355206
