## Supplementary Table S2 for "SCC*mec*Extractor: A tool for extracting Staphylococcal Cassette Chromosome elements from Whole Genome Sequences"

Pattern_Name	Regex	Strand	Site_Type	Notes	Length_bp
attR	GC[AGCT]TA[TC]CA[TC]AA[GA]TGATGCGGTTT	Forward	Right	S. aureus / primary	23
cattR	AAACCGCATCA[CT]TT[GA]TG[AG]TA[AGCT]GC	Reverse complement	Right	S. aureus / primary	23
attR2	GC[AGT]TA[TC]CA[TC]AAATAAAACTAAAA	Forward	Right	Non-aureus	23
cattR2	TTTTAGTTTTATTT[GA]TG[AG]TA[ACT]GC	Reverse complement	Right	Non-aureus	23
attR3	GC[TA]TATCATAAGTAATGAGGTTCAT	Forward	Right	Non-aureus Group 3	25
cattR3	ATGAACCTCATTACTTATGATA[AT]GC	Reverse complement	Right	Non-aureus Group 3	25
attR4	GC[AG]TATCATAAATGATGAGGTT	Forward	Right	Non-aureus	22
cattR4	AACCTCATCATTTATGATA[CT]GC	Reverse complement	Right	Non-aureus	22
attL	AACC[CGT]CATCA[ATC][GTC][AT][AC][CGT][TC]GATAAG[CT]	Forward	Left	Primary (degenerate bridge)	23
cattL	[GA]CTTATC[AG][GCA][TG][TA][CAG][TAG]TGATG[GCA]GGTT	Reverse complement	Left	Primary (degenerate bridge)	23
attL2	[TA][TA]TT[TA][AG][GC][TCA]AA[TA]AT[CA]ACT[GA][TGA][TC]A[AG]GG	Forward	Left	Non-aureus	24
cattL2	CC[CT]T[GA][ACT][TC]AGT[TG]AT[TA]TT[TGA][CG][CT][TA]AA[TA][TA]	Reverse complement	Left	Non-aureus	24
attL9	CATCATTTATGATAAG	Forward	Left	S. aureus (mostly ccr5)	16
cattL9	CTTATCATAAATGATG	Reverse complement	Left	S. aureus (mostly ccr5)	16
attL10	CATCACTTATGATAAG	Forward	Left	Non-aureus	16
cattL10	CTTATCATAAGTGATG	Reverse complement	Left	Non-aureus	16
attL13	AACC[ACGT]CATCA[CT]TA.[CA][TC][GA]A[TG]A[CA]GCA[GA]A[GA]GCGTATCAT	Forward	Left	Extended bridge with attR-like 3' end	36
cattL13	ATGATACGC[CT]T[CT]TGC[GT]T[AC]T[CT][AG][GT].TA[GA]TGATG[ACGT]GGTT	Reverse complement	Left	Extended bridge with attR-like 3' end	36
attL14	TAAAGCACTATCCTAAGGGTTTTT	Forward	Left	Non-aureus	24
cattL14	AAAAACCCTTAGGATAGTGCTTTA	Reverse complement	Left	Non-aureus	24
