## Supplementary Table S4 for "SCC*mec*Extractor: A tool for extracting Staphylococcal Cassette Chromosome elements from Whole Genome Sequences"

Species	Dataset	Total_Genomes	mec_Positive	ccr_Positive	Extracted	SCCmec	Non_mec_SCC	Composite	Raw_Extraction_Rate_pct	Assembly_Limited	attB_Artefact	Effective_Denominator	Effective_Extraction_Rate_pct
Mammaliicoccus sciuri	Mammaliicoccus	376	314	176	69	15	54	8	39.2	59	7	117	59.0
Mammaliicoccus sp.	Mammaliicoccus	68	60	54	13	6	7	0	24.1	29	2	25	52.0
Mammaliicoccus lentus	Mammaliicoccus	50	11	22	13	4	9	3	59.1	5	0	17	76.5
Mammaliicoccus vitulinus	Mammaliicoccus	37	10	14	8	0	8	0	57.1	5	0	8	100.0
Mammaliicoccus fleurettii	Mammaliicoccus	14	13	3	1	0	1	0	33.3	2	0	1	100.0
Mammaliicoccus stepanovicii	Mammaliicoccus	3	0	0	0	0	0	0	0.0	0	0	0	-
Staphylococcus epidermidis	Non-aureus Staphylococcus	1417	727	957	223	129	94	22	23.3	562	0	388	57.5
Staphylococcus pseudintermedius	Non-aureus Staphylococcus	589	358	318	168	156	12	0	52.8	81	0	237	70.9
Staphylococcus haemolyticus	Non-aureus Staphylococcus	568	340	424	61	22	39	7	14.4	313	5	97	62.9
Staphylococcus sp.	Non-aureus Staphylococcus	365	106	236	30	4	26	8	12.7	150	3	79	38.0
Staphylococcus hominis	Non-aureus Staphylococcus	262	62	175	46	4	42	3	26.3	95	0	77	59.7
Staphylococcus argenteus	Non-aureus Staphylococcus	246	37	38	19	19	0	0	50.0	18	0	20	95.0
Staphylococcus capitis	Non-aureus Staphylococcus	218	76	161	16	6	10	3	9.9	53	0	93	17.2
Staphylococcus saprophyticus	Non-aureus Staphylococcus	167	9	76	37	4	33	2	48.7	37	0	39	94.9
Staphylococcus chromogenes	Non-aureus Staphylococcus	160	1	86	16	0	16	1	18.6	39	19	47	34.0
Staphylococcus warneri	Non-aureus Staphylococcus	155	13	29	15	1	14	0	51.7	12	0	17	88.2
Staphylococcus lugdunensis	Non-aureus Staphylococcus	105	18	31	13	8	5	3	41.9	17	0	14	92.9
Staphylococcus xylosus	Non-aureus Staphylococcus	100	1	47	31	0	31	3	66.0	9	0	38	81.6
Staphylococcus equorum	Non-aureus Staphylococcus	92	0	56	31	0	31	3	55.4	13	1	42	73.8
Staphylococcus simulans	Non-aureus Staphylococcus	91	3	14	5	1	4	0	35.7	2	0	12	41.7
Staphylococcus agnetis	Non-aureus Staphylococcus	58	0	0	0	0	0	0	0.0	0	0	0	-
Staphylococcus pettenkoferi	Non-aureus Staphylococcus	54	1	21	3	0	3	0	14.3	1	1	20	15.0
Staphylococcus cohnii	Non-aureus Staphylococcus	50	4	40	17	1	16	1	42.5	13	0	27	63.0
Staphylococcus schleiferi	Non-aureus Staphylococcus	50	0	0	0	0	0	0	0.0	0	0	0	-
Staphylococcus coagulans	Non-aureus Staphylococcus	45	15	16	7	4	3	0	43.8	2	0	14	50.0
Staphylococcus arlettae	Non-aureus Staphylococcus	42	2	25	11	1	10	6	44.0	3	1	22	50.0
Staphylococcus delphini	Non-aureus Staphylococcus	39	0	9	6	0	6	0	66.7	0	0	9	66.7
Staphylococcus felis	Non-aureus Staphylococcus	37	0	0	0	0	0	0	0.0	0	0	0	-
Staphylococcus gallinarum	Non-aureus Staphylococcus	35	0	19	13	0	13	0	68.4	4	0	15	86.7
Staphylococcus pasteuri	Non-aureus Staphylococcus	34	3	3	1	1	0	0	33.3	2	0	1	100.0
Staphylococcus hyicus	Non-aureus Staphylococcus	26	1	1	1	1	0	0	100.0	0	0	1	100.0
Staphylococcus nepalensis	Non-aureus Staphylococcus	25	0	18	11	0	11	2	61.1	1	0	17	64.7
Staphylococcus caprae	Non-aureus Staphylococcus	23	4	7	4	3	1	0	57.1	3	0	4	100.0
Staphylococcus carnosus	Non-aureus Staphylococcus	21	0	12	10	0	10	10	83.3	2	0	10	100.0
Staphylococcus succinus	Non-aureus Staphylococcus	19	0	3	2	0	2	0	66.7	0	0	3	66.7
Staphylococcus borealis	Non-aureus Staphylococcus	17	3	16	3	1	2	0	18.8	3	0	13	23.1
Staphylococcus pseudoxylosus	Non-aureus Staphylococcus	17	5	1	1	0	1	0	100.0	0	0	1	100.0
Staphylococcus auricularis	Non-aureus Staphylococcus	15	1	10	6	0	6	0	60.0	4	0	6	100.0
Staphylococcus saccharolyticus	Non-aureus Staphylococcus	15	0	9	0	0	0	0	0.0	0	0	0	-
Staphylococcus ureilyticus	Non-aureus Staphylococcus	14	4	10	4	0	4	0	40.0	5	0	5	80.0
Staphylococcus kloosii	Non-aureus Staphylococcus	12	0	6	4	0	4	0	66.7	1	0	5	80.0
Staphylococcus shinii	Non-aureus Staphylococcus	12	0	5	3	0	3	0	60.0	0	0	5	60.0
Staphylococcus devriesei	Non-aureus Staphylococcus	10	0	1	0	0	0	0	0.0	0	1	1	0.0
Staphylococcus condimenti	Non-aureus Staphylococcus	9	0	3	1	0	1	1	33.3	0	0	2	50.0
Staphylococcus schweitzeri	Non-aureus Staphylococcus	9	0	0	0	0	0	0	0.0	0	0	0	-
Staphylococcus argensis	Non-aureus Staphylococcus	8	0	8	0	0	0	0	0.0	0	0	8	0.0
Staphylococcus simiae	Non-aureus Staphylococcus	8	0	7	0	0	0	0	0.0	0	0	7	0.0
Staphylococcus intermedius	Non-aureus Staphylococcus	7	0	1	0	0	0	0	0.0	0	0	1	0.0
Staphylococcus petrasii	Non-aureus Staphylococcus	7	3	7	3	1	2	0	42.9	3	0	4	75.0
Staphylococcus massiliensis	Non-aureus Staphylococcus	6	0	0	0	0	0	0	0.0	0	0	0	-
Staphylococcus lloydii	Non-aureus Staphylococcus	4	0	3	3	0	3	0	100.0	0	0	3	100.0
Staphylococcus muscae	Non-aureus Staphylococcus	4	0	0	0	0	0	0	0.0	0	0	0	-
Staphylococcus microti	Non-aureus Staphylococcus	3	0	0	0	0	0	0	0.0	0	0	0	-
Staphylococcus piscifermentans	Non-aureus Staphylococcus	3	0	0	0	0	0	0	0.0	0	0	0	-
Staphylococcus rostri	Non-aureus Staphylococcus	3	1	2	1	1	0	1	50.0	1	0	1	100.0
Staphylococcus caeli	Non-aureus Staphylococcus	2	2	2	0	0	0	0	0.0	2	0	0	-
Staphylococcus croceilyticus	Non-aureus Staphylococcus	2	0	2	1	0	1	0	50.0	1	0	1	100.0
Staphylococcus edaphicus	Non-aureus Staphylococcus	2	2	0	0	0	0	0	0.0	0	0	0	-
Staphylococcus lutrae	Non-aureus Staphylococcus	2	0	0	0	0	0	0	0.0	0	0	0	-
Staphylococcus pragensis	Non-aureus Staphylococcus	2	0	0	0	0	0	0	0.0	0	0	0	-
Staphylococcus americanisciuri	Non-aureus Staphylococcus	1	0	0	0	0	0	0	0.0	0	0	0	-
Staphylococcus caledonicus	Non-aureus Staphylococcus	1	0	0	0	0	0	0	0.0	0	0	0	-
Staphylococcus canis	Non-aureus Staphylococcus	1	0	0	0	0	0	0	0.0	0	0	0	-
Staphylococcus casei	Non-aureus Staphylococcus	1	0	1	1	0	1	0	100.0	0	0	1	100.0
Staphylococcus cornubiensis	Non-aureus Staphylococcus	1	0	1	0	0	0	0	0.0	0	0	1	0.0
Staphylococcus debuckii	Non-aureus Staphylococcus	1	0	0	0	0	0	0	0.0	0	0	0	-
Staphylococcus durrellii	Non-aureus Staphylococcus	1	0	1	0	0	0	0	0.0	0	0	0	-
Staphylococcus marylandisciuri	Non-aureus Staphylococcus	1	0	0	0	0	0	0	0.0	0	0	0	-
Staphylococcus ratti	Non-aureus Staphylococcus	1	0	0	0	0	0	0	0.0	0	0	0	-
Staphylococcus aureus	S. aureus	1454	651	726	630	553	77	5	86.8	2	0	722	87.3
