## Supplementary Table S5 for "SCC*mec*Extractor: A tool for extracting Staphylococcal Cassette Chromosome elements from Whole Genome Sequences"

Species	Dataset	Total_Genomes	ccr_Positive	Total_Extracted	Non_mec_SCC	Pct_of_Extracted	Composite	Median_Size_bp	Mean_Size_bp	Min_Size_bp	Max_Size_bp	N_ccr_Complex_Types	ccr_Complex_Types
Mammaliicoccus sciuri	Mammaliicoccus	376	176	69	54	78.3	2	39264	38891	17183	90481	8	novel_combination (25); novel_combination (novel_genes) (9); 20 (5); 21 (5); 1 (5); 5 (3); 20 (novel_genes) (1); 22 (1)
Mammaliicoccus lentus	Mammaliicoccus	50	22	13	9	69.2	1	30751	31224	17652	45396	4	novel_combination (5); 5 (2); 21 (novel_genes) (1); 20 (1)
Mammaliicoccus vitulinus	Mammaliicoccus	37	14	8	8	100.0	0	34708	33731	20408	39990	6	21 (2); 13 (2); 11 (1); novel_combination (1); 1 (1); 5 (1)
Mammaliicoccus sp.	Mammaliicoccus	68	54	13	7	53.8	0	33131	37451	19745	63674	4	novel_combination (3); 21 (2); 20 (1); 5 (1)
Mammaliicoccus fleurettii	Mammaliicoccus	14	3	1	1	100.0	0	14630	14630	14630	14630	1	17 (1)
Staphylococcus epidermidis	Non-aureus Staphylococcus	1417	957	223	94	42.2	6	22954	34807	12603	157156	10	5 (31); 2 (21); 4 (13); 2;4 (7); 1 (7); 9 (5); novel_combination (5); 7 (2); 2;4;5 (2); 8 (1)
Staphylococcus hominis	Non-aureus Staphylococcus	262	175	46	42	91.3	2	39063	37154	15955	75815	7	4 (18); 1 (9); 5 (7); 1;5 (3); 4;9 (3); 9 (1); 1;9 (1)
Staphylococcus haemolyticus	Non-aureus Staphylococcus	568	424	61	39	63.9	4	30355	36239	15280	83665	9	5 (8); 1 (8); 4 (7); 15 (7); novel_combination (4); 15;5 (2); 1;5 (1); 7 (1); 2;4;5 (1)
Staphylococcus saprophyticus	Non-aureus Staphylococcus	167	76	37	33	89.2	1	41776	41075	15716	79096	6	5 (12); 7;5 (10); novel_combination (6); 7 (2); 1 (2); 13 (1)
Staphylococcus equorum	Non-aureus Staphylococcus	92	56	31	31	100.0	3	32650	37989	16220	85426	12	novel_combination (7); 5 (5); 17 (3); 7 (2); 5 (novel_genes) (2); 13 (2); 12 (2); 7;5 (2); 22 (2); 8 (2); novel_combination (novel_genes) (1); 8 (novel_genes) (1)
Staphylococcus xylosus	Non-aureus Staphylococcus	100	47	31	31	100.0	3	26494	31572	11153	67666	10	5 (12); 13 (4); 17 (4); 13;5 (2); 7 (2); 22 (2); novel_combination (2); 11 (novel_genes) (1); 12 (1); 1 (1)
Staphylococcus sp.	Non-aureus Staphylococcus	365	236	30	26	86.7	7	43474	51682	15459	158206	13	5 (7); novel_combination (4); 1 (3); 4;6;5 (2); 15;5 (2); 4;5 (1); 2 (1); 7 (1); 20 (novel_genes) (1); 1;5 (1); 13;5 (1); 7;5 (1); 1;15 (1)
Staphylococcus chromogenes	Non-aureus Staphylococcus	160	86	16	16	100.0	1	39348	45429	18255	88220	6	15 (6); novel_combination (4); 1 (2); 5 (2); 7 (1); 7;5 (1)
Staphylococcus cohnii	Non-aureus Staphylococcus	50	40	17	16	94.1	0	29524	34945	23918	64711	6	5 (10); 1 (2); novel_combination (1); 22 (1); 7;5 (1); 11 (novel_genes) (1)
Staphylococcus warneri	Non-aureus Staphylococcus	155	29	15	14	93.3	0	30296	28029	18890	33815	2	5 (12); novel_combination (2)
Staphylococcus gallinarum	Non-aureus Staphylococcus	35	19	13	13	100.0	0	26982	23401	12399	37000	6	22 (4); novel_combination (3); 1 (3); 5 (1); novel_combination (novel_genes) (1); 12 (1)
Staphylococcus pseudintermedius	Non-aureus Staphylococcus	589	318	168	12	7.1	0	19698	19328	11970	22300	3	1 (6); 5 (4); novel_combination (2)
Staphylococcus nepalensis	Non-aureus Staphylococcus	25	18	11	11	100.0	2	19413	35153	16940	101546	5	5 (5); 1;5 (3); 7 (1); 13;5 (1); 13 (1)
Staphylococcus arlettae	Non-aureus Staphylococcus	42	25	11	10	90.9	5	41493	37775	19704	65006	6	17;5 (3); 1 (2); 5 (2); 1;5 (1); 8 (1); 13 (1)
Staphylococcus capitis	Non-aureus Staphylococcus	218	161	16	10	62.5	0	16424	15126	12021	17103	3	1 (6); novel_combination (3); 5 (1)
Staphylococcus carnosus	Non-aureus Staphylococcus	21	12	10	10	100.0	10	79014	75867	51239	87111	3	1;5 (7); 16;5 (2); 7;13 (1)
Staphylococcus auricularis	Non-aureus Staphylococcus	15	10	6	6	100.0	0	17311	19491	17267	29975	2	1 (4); 5 (2)
Staphylococcus delphini	Non-aureus Staphylococcus	39	9	6	6	100.0	0	53474	42081	15381	59679	3	5 (4); 7 (1); novel_combination (1)
Staphylococcus lugdunensis	Non-aureus Staphylococcus	105	31	13	5	38.5	0	20293	22784	15459	38679	3	novel_combination (3); 1 (1); 9 (1)
Staphylococcus kloosii	Non-aureus Staphylococcus	12	6	4	4	100.0	0	23011	24244	19380	31574	3	13 (2); 1 (novel_genes) (1); novel_combination (1)
Staphylococcus simulans	Non-aureus Staphylococcus	91	14	5	4	80.0	0	28200	34859	24345	58693	3	novel_combination (2); 9 (1); 4;9 (1)
Staphylococcus ureilyticus	Non-aureus Staphylococcus	14	10	4	4	100.0	0	38600	43452	21513	75096	1	5 (4)
Staphylococcus coagulans	Non-aureus Staphylococcus	45	16	7	3	42.9	0	19076	18814	18246	19121	2	21 (2); 1 (1)
Staphylococcus lloydii	Non-aureus Staphylococcus	4	3	3	3	100.0	0	42825	47335	42825	56355	2	1 (2); 5 (1)
Staphylococcus pettenkoferi	Non-aureus Staphylococcus	54	21	3	3	100.0	0	13798	19644	13797	31338	2	novel_combination (2); 2;4 (1)
Staphylococcus shinii	Non-aureus Staphylococcus	12	5	3	3	100.0	0	17394	17273	16940	17487	3	1 (1); novel_combination (1); 5 (1)
Staphylococcus borealis	Non-aureus Staphylococcus	17	16	3	2	66.7	0	24083	24083	16733	31433	1	1 (2)
Staphylococcus petrasii	Non-aureus Staphylococcus	7	7	3	2	66.7	0	27051	27051	27051	27051	1	novel_combination (2)
Staphylococcus succinus	Non-aureus Staphylococcus	19	3	2	2	100.0	0	18371	18371	18349	18393	1	17 (2)
Staphylococcus caprae	Non-aureus Staphylococcus	23	7	4	1	25.0	0	34627	34627	34627	34627	1	9 (1)
Staphylococcus casei	Non-aureus Staphylococcus	1	1	1	1	100.0	0	25948	25948	25948	25948	1	novel_combination (1)
Staphylococcus condimenti	Non-aureus Staphylococcus	9	3	1	1	100.0	1	86072	86072	86072	86072	1	1;5 (1)
Staphylococcus croceilyticus	Non-aureus Staphylococcus	2	2	1	1	100.0	0	35298	35298	35298	35298	1	4;5 (1)
Staphylococcus pseudoxylosus	Non-aureus Staphylococcus	17	1	1	1	100.0	0	33748	33748	33748	33748	1	5 (1)
Staphylococcus aureus	S. aureus	1454	726	630	77	12.2	0	27962	27763	12109	47998	7	2 (43); novel_combination (20); 1 (5); 11 (4); 5 (3); 8 (1); 7 (1)
